# Targeted gene deletion with *Sp*Cas9 and multiple guide RNAs in *Arabidopsis thaliana*: four are better than two

**DOI:** 10.1101/2023.01.10.523375

**Authors:** Jana Ordon, Niklas Kiel, Dieter Becker, Carola Kretschmer, Paul Schulze-Lefert, Johannes Stuttmann

**Affiliations:** Department of Plant-Microbe Interactions, Max-Planck Institute for Plant Breeding Research, D-50829 Cologne, Germany; Cluster of Excellence on Plant Sciences (CEPLAS), Max Planck Institute for Plant Breeding Research, Cologne, Germany; Institute for Biology, Department of Plant Genetics, Martin Luther University Halle-Wittenberg, D-06120 Halle, Germany; Institute for Biosafety in Plant Biotechnology, Federal Research Centre for Cultivated Plants, Julius Kühn-Institute (JKI), 06484 Quedlinburg, Germany; Aix Marseille University, CEA, CNRS, BIAM, UMR7265, LEMiRE (Rhizosphère et interactions sol-plante-microbiote), 13115 Saint-Paul lez Durance, France

## Abstract

**Background:** In plant genome editing, RNA-guided nucleases such as Cas9 from *Streptococcus pyogenes* (SpCas9) predominantly induce small insertions or deletions at target sites. This can be used for inactivation of protein-coding genes by frame shift mutations. However, in some cases, it may be advantageous to delete larger chromosomal segments. This is achieved by simultaneously inducing double strand breaks upstream and downstream of the fragment to be deleted. Experimental approaches for deletion induction have not been systematically evaluated.

**Results:** We designed three pairs of guide RNAs for deletion of the Arabidopsis *WRKY30* locus (~2.2 kb). We tested how the combination of guide RNA pairs and co-expression of the exonuclease TREX2 affect the frequency of *wrky30* deletions in editing experiments. Our data demonstrate that compared to one pair of guide RNAs, two pairs increase the frequency of chromosomal deletions. The exonuclease TREX2 enhanced mutation frequency at individual target sites and shifted the mutation profile towards larger deletions. However, TREX2 did not elevate the frequency of chromosomal deletions.

**Conclusions:** Multiplex editing with at least two pairs of guide RNAs (four guide RNAs in total) elevates the frequency of chromosomal deletions, and thus simplifies the selection of corresponding mutants. Co-expression of the TREX2 exonuclease can be used as a general strategy to increase editing efficiency in Arabidopsis without obvious negative effects.
