## Supplemental File S1 for "Targeted gene deletion with *Sp*Cas9 and multiple guide RNAs in *Arabidopsis thaliana*: four are better than two"

### Sheet: Tabelle1
Supplemental File S1: Potential off-targets predicted by CRISPOR
sgRNA	color in figure 1	left/right in figure 1	guideSeq	offtargetSeq	mismatchPos	mismatchCount	mitOfftargetScore	cfdOfftargetScore	chrom	start	end	strand	locusDesc
1	green	left	AATAACTATTCATTCTTATTAGG	AATAACTAAACATTCAAATTTGG	........**.....**...	4	0.0508633	0.3859	5	25705519	25705541	+	intergenic:EXL2-AT5G64270
1	green	left	AATAACTATTCATTCTTATTAGG	TAGAAATATTCCTTCTTATTTGG	*.*..*.....*........	4	0.419907	0.12218	1	24391111	24391133	+	exon:HEXO3
1	green	left	AATAACTATTCATTCTTATTAGG	AATATATATCCATTCTAATTTGG	....**...*......*...	4	0.322465	0.0960462	1	9635800	9635822	+	intergenic:APL2-AT1G27690
1	green	left	AATAACTATTCATTCTTATTAGG	AATAACTACTCTTTCTTTTACGG	........*..*.....*.*	4	0.0351523	0.0865385	1	9667658	9667680	-	intergenic:AT1G27752-SAT32
1	green	left	AATAACTATTCATTCTTATTAGG	AATAAGAATTTATTCTTTTTCGG	.....**...*......*..	4	0.0675665	0.0673077	1	22400609	22400631	+	intergenic:ATRPAC42-AGD2
1	green	left	AATAACTATTCATTCTTATTAGG	AATAATTAATCATTGATATTTGG	.....*..*.....**....	4	0.024379	0.0391929	2	16415202	16415224	+	intron:JAL22
1	green	left	AATAACTATTCATTCTTATTAGG	AATAAATATTGTTTCTTGTTTGG	.....*....**.....*..	4	0.0486716	0.0309524	4	16737401	16737423	-	intron:AT4G35170
1	green	left	AATAACTATTCATTCTTATTAGG	AATAACTAATCAAATTTATTGGG	........*...***.....	4	0.0128881	0.0265306	5	17995746	17995768	+	intergenic:MAP18-CYP706A3
1	green	left	AATAACTATTCATTCTTATTAGG	CATAACTCATCATTTTTATTTGG	*......**.....*.....	4	0.24614	0.0227405	5	8805006	8805028	-	intron:PLDALPHA3
1	green	left	AATAACTATTCATTCTTATTAGG	AATTAATATTCATTTTAATTAGG	...*.*........*.*...	4	0.0938334	0.0210101	1	7240652	7240674	-	intergenic:ATL80-AT1G20820
1	green	left	AATAACTATTCATTCTTATTAGG	AATAGATATTCATAGTTATTTGG	....**.......**.....	4	0.0345646	0.0206939	1	8988226	8988248	-	intergenic:TEM1-AT1G25570
1	green	left	AATAACTATTCATTCTTATTAGG	AAGATCTATTCATTCTACTTGGG	..*.*...........**..	4	0.117806	0.0184704	1	1749512	1749534	+	intergenic:ARA-SPPL5
1	green	left	AATAACTATTCATTCTTATTAGG	ATTAACTATTTCTTCTTCTTTGG	.*........**.....*..	4	0.0847396	0.0112169	5	78932	78954	-	intergenic:AT5G01200-AT5G01215/AT5G01210
1	green	left	AATAACTATTCATTCTTATTAGG	AGTTACTCTTCATTGTTATTAGG	.*.*...*......*.....	4	0.402848	0.0109091	5	3461024	3461046	-	exon:AT5G10950
1	green	left	AATAACTATTCATTCTTATTAGG	TATAACTCTTGATTTTTATTTGG	*......*..*...*.....	4	0.223581	0.00714286	4	1149300	1149322	-	exon:TRPA1/VHA-F
1	green	left	AATAACTATTCATTCTTATTAGG	CCTCACTCTTCATTCTTATTTGA	**.*...*............	4	0.272989	0.00707426	5	16221430	16221452	-	exon:EMB3012
1	green	left	AATAACTATTCATTCTTATTAGG	AAAAACTATTCAGTGCTATTTGG	..*.........*.**....	4	0.0264398	0.00621118	5	6923162	6923184	-	exon:EFR
1	green	left	AATAACTATTCATTCTTATTAGG	AAAAACTTTTTATTGTTATTTGG	..*....*..*...*.....	4	0.220451	0.00470958	4	3769859	3769881	-	intergenic:AT4G06634-AT4G06636
1	green	left	AATAACTATTCATTCTTATTAGG	AATAATTGTTTATGCTTATTTGG	.....*.*..*..*......	4	0.0682887	0	4	10905520	10905542	+	intergenic:AT4G20180-AT4G20190
1	green	left	AATAACTATTCATTCTTATTAGG	AATTGCTATTCATGCTTCTTTGG	...**........*...*..	4	0.0438984	0	5	15971837	15971859	+	exon:AT5G39880
1	green	left	AATAACTATTCATTCTTATTAGG	AATAGCTATTCTTGTTTATTGGG	....*......*.**.....	4	0.0281088	0	3	5938593	5938615	+	intron:POK1
3	blue	left	CAGAGAACTGGTCAGCATGTTGG	CAGAGAACCGGTGAAAATGTCGG	........*...*.**....	4	0.0148775	0.11847	3	5179499	5179521	-	exon:ATCOX17
3	blue	left	CAGAGAACTGGTCAGCATGTTGG	AAGAGAAGTCGTCAGCTTGTGGG	*......*.*......*...	4	0.561426	0.0342857	1	971677	971699	+	intergenic:MGP-GRXS13
3	blue	left	CAGAGAACTGGTCAGCATGTTGG	CAGAGATCTGCTCAACATGGAGG	......*...*...*....*	4	0.0636782	0.0311419	2	13322710	13322732	-	exon:APG9
2	pink	left	TGAGAAGTGAGACCAGTCTTTGG	TGTGGAGGGAGACTAGTCTTTGG	..*.*..*.....*......	4	0.210193	0.273318	2	17106432	17106454	-	exon:AT2G40990
2	pink	left	TGAGAAGTGAGACCAGTCTTTGG	TGCAAAGTGAAACAAGTCTTTGG	..**......*..*......	4	0.116657	0.135	3	8006370	8006392	+	intergenic:PHP-AT3G22600
2	pink	left	TGAGAAGTGAGACCAGTCTTTGG	TGATAAGCGAGTTCAGTCTTTGG	...*...*...**.......	4	0.272415	0.0848485	3	17584900	17584922	-	exon:MAG2
2	pink	left	TGAGAAGTGAGACCAGTCTTTGG	TGAGAAGTAAGACAAGTCAAAGG	........*....*....**	4	0.0171092	0.0361607	3	13916263	13916285	+	intergenic:AT3G33127-AT3G33130
2	pink	left	TGAGAAGTGAGACCAGTCTTTGG	TGAGAAGTGAGATGAGCCATCGG	............**..*.*.	4	0.00954515	0	3	11020382	11020404	-	exon:AT3G29032
2	pink	left	TGAGAAGTGAGACCAGTCTTTGG	TGGGAAGAGAGAAGAGTCTTTGG	..*....*....**......	4	0.0813448	0	5	26046427	26046449	+	exon:AT5G65180
2	pink	left	TGAGAAGTGAGACCAGTCTTTGG	TGGGAAGTGAGACCATTAATGGG	..*............*.**.	4	0.0165785	0	2	9451433	9451455	-	exon:AT2G22230/ATMIPS2
5	pink	right	TCATCTGACCAGTAGCATAGTGG	TCATCCAACCATTAGCAAAGTGG	.....**....*.....*..	4	0.0598968	0.2331	4	16286394	16286416	-	intergenic:AT4G33980-AT4G33985
5	pink	right	TCATCTGACCAGTAGCATAGTGG	TCATCTCATCAGTAGCATCATGG	......*.*.........**	4	0.0823977	0.116682	5	21167533	21167555	+	exon:AT5G52090
4	blue	right	TCCAGTATAATGCATCTTGTCGG	TCTTGTATAATGCATCCTGAAGG	..**............*..*	4	0.250638	0.173713	5	21198406	21198428	-	exon:HDG7
4	blue	right	TCCAGTATAATGCATCTTGTCGG	TTCATTATAATGCATATTGGTGG	.*..*..........*...*	4	0.119961	0.0481283	2	10181753	10181775	+	intergenic:AT2G23920-SNRNP-G
4	blue	right	TCCAGTATAATGCATCTTGTCGG	ACCAGTTTAGTGCATCTTGTTGG	*.....*..*..........	3	1.68099	0.243056	1	10801109	10801131	-	intergenic:PHV-NF-YA7
4	blue	right	TCCAGTATAATGCATCTTGTCGG	ACCAATATAATGCATCTTCTCGA	*...*.............*.	3	0.225424	0.0269796	5	19211500	19211522	+	intergenic:AT5G47340-AT5G47350
6	green	right	GTCGATGTGCGTTCAACTGTTGG	GTCAATGTGCATGGAACTGTCGG	...*......*.**......	4	0.0457874	0	2	14707790	14707812	-	intergenic:MEE25-EDA3
